# Amino acid residues for specific binding to ssDNA facilitate topological loading of bacterial condensin MukB

**DOI:** 10.1101/2023.09.21.558748

**Authors:** Koichiro Akiyama, Koichi Yano, Hironori Niki

**Author notes:** Present Address: [Koichi Yano], Department of Science, University of Rikkyo, Nishi Ikebukuro, Tokyo, 171-8501, Japan.

## Abstract

The bacterial condensin MukB facilitates proper chromosome segregation in *Escherichia coli*. A portion of the MukB proteins localize at a specific chromosome region, binding to DNA in a non-sequence-specific manner. However, it is unclear how MukB localizes at a particular site without sequence specificity. Like other structural maintenance of chromosome (SMC) proteins, MukB topologically loads onto DNA, and It has an intrinsic property of preferential topological loading onto the single-stranded DNA (ssDNA). We consider it crucial for the localization of a specific region. To investigate the property of MukB, we attempted to identify positively charged amino acid residues responsible for ssDNA binding. We created a series of mutated MukB proteins in which a single positively charged amino acid was replaced with a negatively charged one. The results showed that some substitutions located on the inner surface of the MukB head domain impacted ssDNA-binding activity, leading to deficiencies in cell growth and nucleoid segregation. The efficiency of topological loading onto ssDNA was also decreased when the positive charges were replaced with negative ones. These amino acid residues align with and bind to ssDNA when the MukB dimer secures ssDNA within its ring, thereby likely strengthening the ssDNA-binding ability of MukB.
