## Supplemental Table 2 for "Amino acid residues for specific binding to ssDNA facilitate topological loading of bacterial condensin MukB"

### Sheet: Table S2
Plasmid	Vector	Coding Gene
pET28a
pHis6-MUKB	pET28a	his6-mukB
pHis6-MUKBR61E	pET28a	his6-mukBR61E
pHis6-MUKBR73E	pET28a	his6-mukBR73E
pHis6-MUKBK75E	pET28a	his6-mukBK75E
pHis6-MUKBK80E	pET28a	his6-mukBK80E
pHis6-MUKBR96E	pET28a	his6-mukBR96E
pHis6-MUKBR99E	pET28a	his6-mukBR99E
pHis6-MUKBR105E	pET28a	his6-mukBR105E
pHis6-MUKBR112E	pET28a	his6-mukBR112E
pHis6-MUKBR114E	pET28a	his6-mukBR114E
pHis6-MUKBK115E	pET28a	his6-mukBK115E
pHis6-MUKBK119E	pET28a	his6-mukBK119E
pKAK6	pET28a	his6-mukBR61Q
pKAK7	pET28a	his6-mukBR73Q
pKAK8	pET28a	his6-mukBK75Q
pKAK9	pET28a	his6-mukBK80Q
pKAK10	pET28a	his6-mukBR96Q
pKAK11	pET28a	his6-mukBR99Q
pKAK12	pET28a	his6-mukBR105Q
pKAK13	pET28a	his6-mukBR112Q
pKAK14	pET28a	his6-mukBR114Q
pKAK15	pET28a	his6-mukBK115Q
pKAK16	pET28a	his6-mukBK119Q
pKAK199	pET28a	his6-mukBK82E
pKAK200	pET28a	his6-mukBK82Q
pKAK151	pET28a	his6-mukBK75D
pKAK152	pET28a	his6-mukBK75A
pKAK153	pET28a	his6-mukBK75F
pKAK154	pET28a	his6-mukBK75L
pKAK155	pET28a	his6-mukBK75R
pKAK156	pET28a	his6-mukBR112D
pKAK157	pET28a	his6-mukBR112A
pKAK158	pET28a	his6-mukBR112F
pKAK159	pET28a	his6-mukBR112L
pKAK160	pET28a	his6-mukBR112K
